# A dolabralexin-deficient mutant provides insight into specialized diterpenoid metabolism in maize (*Zea mays*)

**DOI:** 10.1101/2022.07.21.500061

**Authors:** Katherine M. Murphy, Tyler Dowd, Ahmed Khalil, Si Nian Char, Bing Yang, Benjamin J. Endelman, Patrick M. Shih, Christopher Topp, Eric A. Schmelz, Philipp Zerbe

**Author notes:** To whom correspondence should be addressed: Philipp Zerbe. Current address: Donald Danforth Plant Science Center, St. Louis, MO, USA.

## Abstract

Two major groups of maize (*Zea mays*) specialized metabolites, termed kauralexins and dolabralexins, serve as known or predicted diterpenoid defenses against pathogens, herbivores, and other environmental stressors. To consider physiological roles of the recently discovered dolabralexin pathway, we examined dolabralexin structural diversity, tissue-specificity, and stress-elicited production in a defined biosynthetic pathway mutant. Metabolomics analyses support a larger number of dolabralexin pathway products than previously known. We identified dolabradienol as a previously undetected pathway metabolite and characterized its enzymatic production. Transcript and metabolite profiling showed that dolabralexin biosynthesis and accumulation predominantly occurs in primary roots and shows quantitative variation across genetically diverse inbred lines. Generation and analysis of CRISPR-Cas9-derived loss-of-function Kaurene Synthase-Like 4 (*Zmksl4*) mutants demonstrated dolabralexin production deficiency, thus supporting ZmKSL4 as the diterpene synthase responsible for the conversion of geranylgeranyl pyrophosphate precursors into dolabradiene and downstream pathway products. *Zmksl4* mutants further display altered root-to-shoot ratios and root architecture in response to water deficit, consistent with an interactive role of maize dolabralexins in plant vigor during abiotic stress.
