## Supplemental Table 1 for "A dolabralexin-deficient mutant provides insight into specialized diterpenoid metabolism in maize (*Zea mays*)"

### Sheet: Supplemental Table 1
Supplemental Table 1: Zea mays V4 gene IDs used in this study and their abbreviations. Abbreviations include: CPS = copalyl pyrophosphate synthase, KSL = kaurene synthase-like, CYP = cytochrome P450, ZmCPS1 / Anther ear1 (ZmAn1)ZmCPS2 / Anther ear2 (ZmAn2), ZmKSL2 (ent-isokaurene synthase), (ZmKSL4) dolabradiene synthase, kaurene oxidase 1 (ZmKO1 / ZmCYP701A26), kaurene oxidase 2 (ZmKO2 / ZmCYP70…
Name	V4_ID
ZmAN1	Zm00001d032961
ZmAN2	Zm00001d029648
ZmCPS3	Zm00001d024512
ZmCPS4	Zm00001d048874
ZmKSL2	Zm00001d041082
ZmKSL3	Zm00001d002349
ZmKSL4	Zm00001d032858
ZmKSL5	Zm00001d002350
ZmKO1	Zm00001d046344
ZmKO2	Zm00001d046342
CYP71Z16	Zm00001d014136
CYP71Z18	Zm00001d014134
ZmCPR2	Zm00001d026483
CYP71Z19	Zm00001d014121
ZmKR2	Zm00001d018847
CYP71Z17	Zm00001d048864
