## Supplemental Table 3 for "A dolabralexin-deficient mutant provides insight into specialized diterpenoid metabolism in maize (*Zea mays*)"

### Sheet: A) metabolomics_statistics
Supplemental Table 3A: Metabolomics statistics. PERMANOVA analysis of WT and Zmksl4 leaf and root metabolite features (i.e. peak height), using the LSMEANS package in R. Features where the highest peak of all samples was still less than 3 times the blank were discarded. Code used for analysis available at https://github.com/kmurphy61/ksl4/tree/main. Sample sizes as follows: V5: n = 4 (WT, well-wa…
Leaf Metabolites (LC-MS/MS)
Stage: V5	Degrees of Freedom	Sum of Squares	Mean of Squares	F. Model	R2	P value
Water	1	0.034965	0.034965	9.452	0.30123	0.001
Genotype	1	0.005784	0.005784	1.5637	0.04983	0.147
Water:Genotype	1	0.00504	0.00504	1.3623	0.04342	0.215
Residuals	19	0.070285	0.003699		0.60552
Total	22	0.116074			1
Stage: V12	Degrees of Freedom	Sum of Squares	Mean of Squares	F. Model	R2	P value
Water	1	0.006771	0.006771	3.0295	0.15988	0.001
Genotype	1	0.002238	0.002238	1.00138	0.05285	0.413
Water:Genotype	1	0.002052	0.002052	0.91819	0.04846	0.535
Residuals	14	0.03129	0.002235		0.73882
Total	17	0.042351			1
Root Metabolites (LC-MS/MS)
Stage: V5	Degrees of Freedom	Sum of Squares	Mean of Squares	F. Model	R2	P value
Water	1	0.011417	0.011417	6.077	0.21104	0.001
Genotype	1	0.003075	0.003075	1.6367	0.05684	0.048
Water:Genotype	1	0.002033	0.002033	1.0819	0.03757	0.298
Residuals	20	0.037574	0.0018787		0.69455
Total	23	0.054098			1
Stage: V12	Degrees of Freedom	Sum of Squares	Mean of Squares	F. Model	R2	P value
Water	1	0.005443	0.005443	2.26356	0.1246	0.014
Genotype	1	0.003165	0.003165	1.31604	0.07244	0.201
Water:Genotype	1	0.001413	0.001413	0.58744	0.03234	0.945
Residuals	14	0.033665	0.0024047		0.77063
Total	17	0.043685			1

### Sheet: B) weights_statistics
Supplemental Table 3B: Plant weight statistics. PERMANOVA analysis and t-tests of WT and Zmksl4 fresh root and shoot weights at V12, and their ratio, using the LSMEANS package in R. Code used for analysis available at https://github.com/kmurphy61/ksl4/tree/main. Sample sizes as follows: V12: n = 6 (WT, well-watered), n = 4 (WT, water deficit), n = 5 (Zmksl4, well-watered), n = 6 (Zmksl4, water de…
Fresh or dry weights: fresh	Plant age: V5	Samples collected at UC Davis for metabolomics reported here.									Fresh or dry weights: fresh	Plant age: V5	Samples collected at UC Davis for metabolomics and transcriptomics reported here.									Fresh or dry weights: fresh	Plant age: V5	Samples collected at Danforth Center for root architecture reported here.
	number of plants:											number of plants:											number of plants:
WT, well watered	4										WT, well watered	6										WT, well watered	19
WT, water-deficit	7										WT, water-deficit	4										WT, water-deficit	18
Zmksl4, well-watered	7										Zmksl4, well-watered	5										Zmksl4, well-watered	19
Zmksl4, water deficit	6										Zmksl4, water deficit	6										Zmksl4, water deficit	17
Shoot Weight ANOVA Table											Shoot Weight ANOVA Table											Shoot Weight ANOVA Table
Stage: V5	Degrees of Freedom	Sum of Squares	Mean of Squares	F. Model	P value						Stage: V12	Degrees of Freedom	Sum of Squares	Mean of Squares	F. Model	P value						Stage: V5 root arch	Degrees of Freedom	Sum of Squares	Mean of Squares	F. Model	P value
Genotype	1	6.8	6.8	0.0174	0.896321						Genotype	1	7247	7247	0.579	0.4585						Genotype	1	0.2817	0.2817	2.3096	0.1331
Water	1	6533.8	6533.8	16.7727	0.0005628						Water	1	33323	33323	2.6622	0.1236						Water	1	23.9742	23.9742	196.572	2e-16
Water:Genotype	1	159.2	159.2	0.4087	0.529876						Water:Genotype	1	62	62	0.0049	0.9449						Water:Genotype	1	0.1016	0.1016	0.833	0.3646
Residuals	20	7791	389.6								Residuals	15	187759	12517								Residuals	69	8.4154	0.122
Shoot Weight T-Test (confidence level = 0.95, P values are left-tailed for genotype, right-tailed for water status, adjusted using Tukey HSD)											Shoot Weight T-Test (confidence level = 0.95, P values are left-tailed for genotype, right-tailed for water status, adjusted using Tukey HSD)											Shoot Weight T-Test (confidence level = 0.95, P values are left-tailed for genotype, right-tailed for water status, adjusted using Tukey HSD)
Controlled variable	contrast	estimate	standard error	degrees of freedom	lower confidence interval	upper confidence interval	t ratio	P value			Controlled variable	contrast	estimate	standard error	degrees of freedom	lower confidence interval	upper confidence interval	t ratio	P value			Controlled variable	contrast	estimate	standard error	degrees of freedom	lower confidence interval	upper confidence interval	t ratio	P value
Water status: water deficet	Zmksl4 vs. WT	-11.61	11	20	neg. inf	7.33	-1.057	0.1515			Water status: water deficet	Zmksl4 vs. WT	-22.4	72.2	15	neg. inf	104	-0.31	0.3804			Water status: water deficet	Zmksl4 vs. WT	0.0301	0.118	69	neg. inf	0.227	0.255	0.6002
Water status: well-watered	Zmksl4 vs. WT	-1.03	12.4	20	neg. inf	20.3	-0.083	0.4672			Water status: well-watered	Zmksl4 vs. WT	-29.7	75.1	15	neg. inf	102	-0.396	0.3489			Water status: well-watered	Zmksl4 vs. WT	0.1795	0.113	69	neg. inf	0.368	1.584	0.9411
Genotype: Zmksl4	Well-watered vs. stressed	38.3	11	20	19.35	inf	3.487	0.0012			Genotype: Zmksl4	Well-watered vs. stressed	81.4	72.2	15	-45.2	inf	1.127	0.1387			Genotype: Zmksl4	Well-watered vs. stressed	1.22	0.117	69	1.029	inf	10.49	0.001
Genotype: WT	Well-watered vs. stressed	27.7	12.4	20	6.38	inf	2.241	0.0183			Genotype: WT	Well-watered vs. stressed	88.7	75.1	15	-42.9	inf	1.182	0.1278			Genotype: WT	Well-watered vs. stressed	1.07	0.115	69	0.882	inf	9.347	0.001
Root Weight ANOVA Table											Root Weight ANOVA Table											Root Weight ANOVA Table
Stage: V5	Degrees of Freedom	Sum of Squares	Mean of Squares	F. Model	P value						Stage: V12	Degrees of Freedom	Sum of Squares	Mean of Squares	F. Model	P value						Stage: V5 root arch	Degrees of Freedom	Sum of Squares	Mean of Squares	F. Model	P value
Genotype	1	35.65	35.65	0.8112	0.3785						Genotype	1	2429.2	2429.2	2.1219	0.1658						Genotype	1	0.09749	0.09749	2.7745	0.1002
Water	1	2012.7	2012.7	45.7951	1.39e-06						Water	1	2880.2	2880.2	2.516	0.1335						Water	1	2.09252	2.09252	59.5499	6.006e-11
Water:Genotype	1	3.67	3.67	0.0834	0.7757						Water:Genotype	1	215	214.99	0.1878	0.6709						Water:Genotype	1	8e-05	8e-05	0.002	0.9628
Residuals	20	879	43.95								Residuals	15	17171.7	1144.78								Residuals	70	2.45973	0.03514
Root Weight T-Test (confidence level = 0.95, P values are left-tailed for genotype, right-tailed for water status, adjusted using Tukey HSD)											Root Weight T-Test (confidence level = 0.95, P values are left-tailed for genotype, right-tailed for water status, adjusted using Tukey HSD)											Root Weight T-Test (confidence level = 0.95, P values are left-tailed for genotype, right-tailed for water status, adjusted using Tukey HSD)
Controlled variable	contrast	estimate	standard error	degrees of freedom	lower confidence interval	upper confidence interval	t ratio	P value			Controlled variable	contrast	estimate	standard error	degrees of freedom	lower confidence interval	upper confidence interval	t ratio	P value			Controlled variable	contrast	estimate	standard error	degrees of freedom	lower confidence interval	upper confidence interval	t ratio	P value
Water status: water deficet	Zmksl4 vs. WT	-11.61	11	20	neg. inf	7.33	-1.057	0.1515			Water status: water deficet	Zmksl4 vs. WT	-25.3	21.8	15	neg. inf	13	-1.16	0.1322			Water status: water deficet	Zmksl4 vs. WT	-0.0705	0.0625	70	neg. inf	0.0337	-1.128	0.1315
Water status: well-watered	Zmksl4 vs. WT	-1.03	12.4	20	neg. inf	20.3	-0.083	0.4672			Water status: well-watered	Zmksl4 vs. WT	-11.7	22.7	15	neg. inf	28.1	-0.514	0.3072			Water status: well-watered	Zmksl4 vs. WT	-0.0746	0.0608	70	neg. inf	0.0268	-1.226	0.1121
Genotype: Zmksl4	Well-watered vs. stressed	18	3.69	20	11.6	inf	4.869	0.001			Genotype: Zmksl4	Well-watered vs. stressed	31.5	21.8	15	-6.76	inf	1.443	0.0847			Genotype: Zmksl4	Well-watered vs. stressed	0.334	0.0617	70	0.232	inf	5.424	0.001
Genotype: WT	Well-watered vs. stressed	19.6	4.16	20	12.4	inf	4.708	0.001			Genotype: WT	Well-watered vs. stressed	17.9	22.7	15	-21.91	inf	0.788	0.2216			Genotype: WT	Well-watered vs. stressed	0.338	0.0617	70	0.236	inf	5.49	0.001
Root/Shoot Ratio ANOVA Table											Root/Shoot Ratio ANOVA Table											Root/Shoot Ratio ANOVA Table
Stage: V5	Degrees of Freedom	Sum of Squares	Mean of Squares	F. Model	P value						Stage: V12	Degrees of Freedom	Sum of Squares	Mean of Squares	F. Model	P value						Stage: V5 root arch	Degrees of Freedom	Sum of Squares	Mean of Squares	F. Model	P value
Genotype	1	0.03075	0.03075	1.1489	0.2965						Genotype	1	0.030454	0.030454	2.1384	0.1643						Genotype	1	1.0799	1.0799	8.7209	0.004298
Water	1	0.00442	0.00442	0.1653	0.6887						Water	1	0.026444	0.026444	1.8569	0.1931						Water	1	13.751	13.751	111.046	5.14e-16
Water:Genotype	1	0.01856	0.01856	0.6933	0.4149						Water:Genotype	1	0.020563	0.020563	1.4439	0.2481						Water:Genotype	1	0.2137	0.2137	1.7256	0.193331
Residuals	20	0.53531	0.0267654								Residuals	15	0.21618	0.014241								Residuals	69	8.5444	0.1238
Root/shoot ratio T-Test (confidence level = 0.95, P values are left-tailed, adjusted using Tukey HSD)											Root/shoot ratio T-Test (confidence level = 0.95, P values are left-tailed, adjusted using Tukey HSD)											Root/shoot ratio T-Test (confidence level = 0.95, P values are left-tailed, adjusted using Tukey HSD)
Controlled variable	contrast	estimate	standard error	degrees of freedom	lower confidence interval	upper confidence interval	t ratio	P value			Controlled variable	contrast	estimate	standard error	degrees of freedom	lower confidence interval	upper confidence interval	t ratio	P value			Controlled variable	contrast	estimate	standard error	degrees of freedom	lower confidence interval	upper confidence interval	t ratio	P value
Water status: water deficet	Zmksl4 vs. WT	-0.0167	0.091	20	neg. inf	0.14	-0.183	0.4282			Water status: water deficet	Zmksl4 vs. WT	-0.1561	0.077	15	neg. inf	-0.0211	-2.027	0.0304			Water status: water deficet	Zmksl4 vs. WT	-0.344	0.119	69	neg. inf	-0.1453	-2.888	0.0026
Water status: well-watered	Zmksl4 vs. WT	-0.1309	0.103	20	neg. inf	0.046	-1.276	0.1083			Water status: well-watered	Zmksl4 vs. WT	-0.0226	0.0801	15	neg. inf	0.117	-0.283	0.3906			Water status: well-watered	Zmksl4 vs. WT	-0.127	0.114	69	neg. inf	0.0633	-1.113	0.1348
Genotype: Zmksl4	Well-watered vs. stressed	-0.078	0.091	20	neg. inf	0.079	-0.857	0.2009			Genotype: Zmksl4	Well-watered vs. stressed	-0.0115	0.077	15	neg. inf	0.12358	-0.149	0.4419			Genotype: Zmksl4	Well-watered vs. stressed	-0.759	0.117	69	neg. inf	0.563	-6.46	0.001
Genotype: WT	Well-watered vs. stressed	0.0362	0.103	20	neg. inf	0.213	0.353	0.636			Genotype: WT	Well-watered vs. stressed	-0.145	0.0801	15	neg. inf	-0.00462	-1.811	0.0451			Genotype: WT	Well-watered vs. stressed	-0.976	0.116	69	neg. inf	-0.783	-8.429	0.001

### Sheet: C) weights_Davis_rawdata
Supplemental Table 3C: Plant weight raw data. WT and Zmksl4 fresh root and shoot weights at V5 and V12, and their ratio, grown in Davis, CA. Code used for analysis available at https://github.com/kmurphy61/ksl4/tree/main. Statistical analysis in Supplemental Table 3B.
Timepoint	Genotype	Water status	plant id number	shoot_weight (kg)	root_weight (kg)	root/shoot weight ratio	shoot_weight (g)	root_weight (g)			Sample type	above-ground	roots	root/shoot ratio		Sample type	Std.error shoot_weight (kg)	Std.error root_weight (kg)	Std.error root_shoot_ratio
V12	WT	well-watered	109	0.1594	0.0582	0.365119	159.4	58.2			WT, well-watered	0.28768	0.0986	0.352659		WT, well-watered	0.0414007	0.0118884	0.0292612
V12	WT	well-watered	112	0.2718	0.0978	0.359823	271.8	97.8			WT, water deficit	0.198975	0.080725	0.497613		WT, water deficit	0.0678054	0.0201104	0.104675
V12	Zmksl4	well-watered	113	0.0863	0.0223	0.258401	86.3	22.3			Zmksl4, well-watered	0.257975	0.086925	0.330028		Zmksl4, well-watered	0.0701276	0.0251665	0.0439317
V12	Zmksl4	well-watered	114	0.2206	0.099	0.448776	220.6	99			Zmksl4, water-deficit	0.176583	0.0554	0.341484		Zmksl4, water-deficit	0.0443246	0.00972533	0.0457445
V12	Zmksl4	well-watered	115	0.3064	0.0824	0.26893	306.4	82.4
V12	WT	water deficit	130	0.0779	0.0541	0.69448	77.9	54.1
V12	WT	water deficit	131	0.0926	0.0599	0.646868	92.6	59.9			Sample type	above-ground	roots	root/shoot ratio		Sample type	Std.error shoot_weight (kg)	Std.error root_weight (kg)	Std.error root_shoot_ratio
V12	WT	water deficit	132	0.2719	0.0685	0.251931	271.9	68.5			WT, well-watered	0.057975	0.03585	0.671109		WT, well-watered	0.0131452	0.00450379	0.104849
V12	Zmksl4	water deficit	133	0.2146	0.0831	0.387232	214.6	83.1			WT, water deficit	0.0302571	0.0162857	0.634929		WT, water deficit	0.00621541	0.00218811	0.0832719
V12	Zmksl4	water deficit	134	0.1064	0.0343	0.322368	106.4	34.3			Zmksl4, well-watered	0.0569429	0.0292429	0.540253		Zmksl4, well-watered	0.00955328	0.00296133	0.0473426
V12	Zmksl4	well-watered	149	0.4186	0.144	0.344004	418.6	144			Zmksl4, water-deficit	0.01865	0.0112833	0.618235		Zmksl4, water-deficit	0.00295418	0.00148535	0.0245068
V12	WT	well-watered	154	0.3815	0.0962	0.252163	381.5	96.2
V12	WT	well-watered	155	0.3741	0.1313	0.350976	374.1	131.3
V12	WT	well-watered	156	0.2516	0.1095	0.435215	251.6	109.5
V12	Zmksl4	water deficit	169	0.3153	0.0711	0.2255	315.3	71.1
V12	Zmksl4	water deficit	170	0.2207	0.0558	0.252832	220.7	55.8
V12	Zmksl4	water deficit	171	0.1151	0.0534	0.463944	115.1	53.4
V12	Zmksl4	water deficit	172	0.0874	0.0347	0.397025	87.4	34.7
V12	WT	water deficit	174	0.3535	0.1404	0.397171	353.5	140.4
V5	WT	well-watered	10	0.0488	0.0282	0.577869	48.8	28.2
V5	WT	well-watered	11	0.0953	0.0489	0.513116	95.3	48.9
V5	Zmksl4	well-watered	13	0.1126	0.0421	0.37389	112.6	42.1
V5	Zmksl4	well-watered	14	0.0487	0.0302	0.620123	48.7	30.2
V5	Zmksl4	well-watered	15	0.0479	0.0269	0.561587	47.9	26.9
V5	Zmksl4	well-watered	16	0.0386	0.0155	0.401554	38.6	15.5
V5	WT	water deficit	29	0.0559	0.0212	0.379249	55.9	21.2
V5	WT	water deficit	30	0.0441	0.0204	0.462585	44.1	20.4
V5	WT	water deficit	31	0.0219	0.0162	0.739726	21.9	16.2
V5	WT	water deficit	32	0.0309	0.0147	0.475728	30.9	14.7
V5	Zmksl4	water deficit	33	0.0122	0.0088	0.721311	12.2	8.8
V5	Zmksl4	water deficit	35	0.014	0.0092	0.657143	14	9.2
V5	Zmksl4	water deficit	36	0.0289	0.0163	0.564014	28.9	16.3
V5	Zmksl4	well-watered	49	0.0418	0.0304	0.727273	41.8	30.4
V5	Zmksl4	well-watered	50	0.0565	0.0281	0.497345	56.5	28.1
V5	Zmksl4	well-watered	52	0.0525	0.0315	0.6	52.5	31.5
V5	WT	well-watered	55	0.0539	0.0331	0.6141	53.9	33.1
V5	WT	well-watered	56	0.0339	0.0332	0.979351	33.9	33.2
V5	Zmksl4	water deficit	69	0.0125	0.0073	0.584	12.5	7.3
V5	Zmksl4	water deficit	71	0.0261	0.0151	0.578544	26.1	15.1
V5	Zmksl4	water deficit	72	0.0182	0.011	0.604396	18.2	11
V5	WT	water deficit	73	0.0262	0.019	0.725191	26.2	19
V5	WT	water deficit	75	0.0041	0.0042	1.02439	4.1	4.2
V5	WT	water deficit	76	0.0287	0.0183	0.637631	28.7	18.3

### Sheet: D) weights_Danforth_rawdata
Supplemental Table 3D: Plant weight raw data. WT and Zmksl4 fresh root and shoot weights at V5, and their ratio, grown in St. Louis, MO greenhouse in turface. Code used for analysis available at https://github.com/kmurphy61/ksl4/tree/main. Statistical analysis in Supplemental Table 3B.
Genotype	Water status	plant id number	root_weight (g)	shoot_weight (g)	root/shoot weight ratio	number_of_leaves					Sample type	above-ground	roots	root/shoot ratio	Average number_of_leaves		Sample type	Std.error too_weight (g)	Std.error shoot_weight (g)	Std.error root_shoot_ratio	Std.error number_of_leaves
Zmksl4	water deficit	1	0.22	0.188	1.17021	3					WT, well-watered	0.734368	1.33021	0.574077	6.52632		WT_well-watered	0.0575319	0.114858	0.0236544	0.159832
Zmksl4	water deficit	2	0.44	0.454	0.969163	5					WT, water deficit	0.395889	0.256556	1.54964	4.11111		WT_water deficit	0.0477918	0.0179601	0.155864	0.196187
Zmksl4	water deficit	3	0.272	0.189	1.43915	2					Zmksl4, well-watered	0.659789	1.50968	0.447015	6.57895		Zmksl4_well-watered	0.0387682	0.103374	0.0158128	0.116373
Zmksl4	water deficit	4	0.472	0.351	1.34473	4					Zmksl4, water-deficit	0.325389	0.286647	1.20594	3.44444		Zmksl4-water deficit	0.0199302	0.023502	0.0553604	0.170937
Zmksl4	water deficit	5	0.292	0.311	0.938907	3
Zmksl4	water deficit	6	0.454	0.33	1.37576	4
Zmksl4	water deficit	7	0.299	0.225	1.32889	3
Zmksl4	water deficit	8	0.23			3
Zmksl4	water deficit	9	0.337	0.411	0.819951	4
Zmksl4	water deficit	10	0.323	0.374	0.863636	4
Zmksl4	water deficit	11	0.22	0.176	1.25	3
Zmksl4	water deficit	12	0.384	0.3	1.28	4
Zmksl4	water deficit	13	0.257	0.24	1.07083	3
Zmksl4	water deficit	14	0.288	0.195	1.47692	3
Zmksl4	water deficit	15	0.272	0.171	1.59064	3
Zmksl4	water deficit	16	0.317	0.239	1.32636	3
Zmksl4	water deficit	17	0.332	0.259	1.28185	4
Zmksl4	water deficit	18	0.448	0.46	0.973913	4
Zmksl4	well-watered	2	0.611	1.382	0.442113	6
Zmksl4	well-watered	3	0.444	0.922	0.481562	6
Zmksl4	well-watered	4	0.409	0.939	0.43557	7
Zmksl4	well-watered	5	0.57	1.399	0.407434	7
Zmksl4	well-watered	6	0.561	1.472	0.381114	6
Zmksl4	well-watered	7	0.998	2.473	0.403558	7
Zmksl4	well-watered	10	0.656	1.477	0.444144	7
Zmksl4	well-watered	11	0.742	1.601	0.46346	7
Zmksl4	well-watered	12	0.636	1.554	0.409266	6
Zmksl4	well-watered	13	0.607	1.591	0.381521	6
Zmksl4	well-watered	14	0.789	1.916	0.411795	7
Zmksl4	well-watered	15	0.887	2.277	0.389548	7
Zmksl4	well-watered	18	0.974	2.052	0.474659	7
Zmksl4	well-watered	19	0.503	1.254	0.401116	6
Zmksl4	well-watered	20	0.637	1.89	0.337037	7
Zmksl4	well-watered	21	0.638	1.135	0.562115	7
Zmksl4	well-watered	22	0.438	0.815	0.537423	6
Zmksl4	well-watered	23	0.793	1.336	0.593563	7
Zmksl4	well-watered	24	0.643	1.199	0.53628	6
WT	water deficit	1	0.285	0.244	1.16803	3
WT	water deficit	2	0.226	0.148	1.52703	3
WT	water deficit	3	0.503	0.34	1.47941	5
WT	water deficit	4	0.227	0.161	1.40994	3
WT	water deficit	5	0.249	0.251	0.992032	4
WT	water deficit	6	0.222	0.178	1.24719	4
WT	water deficit	7	0.554	0.342	1.61988	5
WT	water deficit	8	0.4	0.286	1.3986	4
WT	water deficit	9	0.594	0.393	1.51145	5
WT	water deficit	10	0.399	0.246	1.62195	4
WT	water deficit	11	0.34	0.28	1.21429	4
WT	water deficit	12	0.288	0.167	1.72455	5
WT	water deficit	13	0.476	0.322	1.47826	5
WT	water deficit	14	0.447	0.304	1.47039	5
WT	water deficit	16	0.242	0.166	1.45783	4
WT	water deficit	17	0.278	0.181	1.53591	3
WT	water deficit	18	1.057	0.26	4.06538	3
WT	water deficit	19	0.339	0.349	0.971347	5
WT	well-watered	1	1.085	1.859	0.583647	6
WT	well-watered	2	0.771	1.41	0.546809	6
WT	well-watered	3	0.846	1.412	0.59915	7
WT	well-watered	4	0.95	1.847	0.514348	7
WT	well-watered	5	0.868	1.387	0.625811	6
WT	well-watered	6	0.836	1.472	0.567935	7
WT	well-watered	7	0.577	0.831	0.694344	7
WT	well-watered	10	0.34	0.611	0.556465	6
WT	well-watered	11	0.586	0.963	0.608515	6
WT	well-watered	12	0.865	1.715	0.504373	7
WT	well-watered	13	1.006	1.937	0.51936	7
WT	well-watered	14	0.744	1.234	0.602917	7
WT	well-watered	15	0.354	0.535	0.661682	6
WT	well-watered	16	0.574	0.924	0.621212	6
WT	well-watered	18	0.404	1.747	0.231254	7
WT	well-watered	19	1.154	2.106	0.547958	8
WT	well-watered	20	0.572	0.896	0.638393	6
WT	well-watered	21	0.979	1.787	0.547846	7
WT	well-watered	22	0.442	0.601	0.735441	5

### Sheet: E) RNA_DEG statistics
Supplemental Table 3E: Transcriptomics statistics. Statistical analysis of differentially expressed genes (DEGs) in WT and Zmksl4 root tissue at V12, using the DESeq2 package in R. These were the same samples used for metabolomics and weight analysis in Supplemental Table 3A, B, and C. Code used for analysis available at https://github.com/kmurphy61/ksl4/tree/main. Sample sizes as follows: V12: n…
DEGs for the effect of water on WT only
out of 45808 with nonzero total read count
adjusted p-value < 0.1
LFC > 0 (up)	2033, 4.4%
LFC < 0 (down)	3112, 6.8%
outliers [1]	1305, 2.8%
low counts [2]	20903, 46%
(mean count < 53)
DEGs for the effect of water on Zmksl4 only
out of 45808 with nonzero total read count
adjusted p-value < 0.1
LFC > 0 (up)	3521, 7.7%
LFC < 0 (down)	4303, 9.4%
outliers [1]	1305, 2.8%
low counts [2]	9528, 21%
(mean count < 5)
DEGs for the effect of mutation on well-watered plants only
out of 45808 with nonzero total read count
adjusted p-value < 0.1
LFC > 0 (up)	211, 0.46%
LFC < 0 (down)	326, 0.71%
outliers [1]	1305, 2.8%
low counts [2]	7839, 17%
(mean count < 3)
DEGs for the effect of mutation on water-deficit plants only
out of 45808 with nonzero total read count
adjusted p-value < 0.1
LFC > 0 (up)	97, 0.21%
LFC < 0 (down)	199, 0.43%
outliers [1]	1305, 2.8%
low counts [2]	9528, 21%
(mean count < 5)
DEGs for the effect of water:genotype interaction
out of 45808 with nonzero total read count
adjusted p-value < 0.1
LFC > 0 (up)	8, 0.017%
LFC < 0 (down)	21, 0.046%
outliers [1]	1305, 2.8%
low counts [2]	4011, 8.8%
(mean count < 1)
