## Supplemental Table 6 for "A dolabralexin-deficient mutant provides insight into specialized diterpenoid metabolism in maize (*Zea mays*)"

### Sheet: A) GO_water on WT_up
Supplemental Table 6A: GO (gene ontology) terms enriched for DEGs (differentially expressed genes) that were up-regulated in WT roots at V12 due to water deficit (i.e. higher expression in water deficit roots). DEGs were calculated using the DESeq2 package in R, see Methods for details. These were the same samples used for metabolomics and weight analysis in Supplemental Table 2A, B, and C. Code …
Analysis Type:	PANTHER Overrepresentation Test (Released 20210224)
Annotation Version and Release Date:	GO Ontology database DOI: 10.5281/zenodo.4735677 Released 2021-05-01
Analyzed List:	upload_1 (Zea mays)
Reference List:	Zea mays (all genes in database)
Test Type:	FISHER
Correction:	BONFERRONI
Bonferroni count:	2127
GO biological process complete	Zea mays - REFLIST (39385)	upload_1 (1967)	upload_1 (expected)	upload_1 (over/under)	upload_1 (fold Enrichment)	upload_1 (P-value)
amine biosynthetic process (GO:0009309)	60	16	3	+	5.34	0.00099	GO:0009309	0.00099
cellular biogenic amine biosynthetic process (GO:0042401)	60	16	3	+	5.34	0.00099	GO:0042401	0.00099
cellular biogenic amine metabolic process (GO:0006576)	79	18	3.95	+	4.56	0.00142	GO:0006576	0.00142
cellular amine metabolic process (GO:0044106)	79	18	3.95	+	4.56	0.00142	GO:0044106	0.00142
response to temperature stimulus (GO:0009266)	199	28	9.94	+	2.82	0.00902	GO:0009266	0.00902
cellular homeostasis (GO:0019725)	190	26	9.49	+	2.74	0.0303	GO:0019725	0.0303
mRNA processing (GO:0006397)	459	48	22.92	+	2.09	0.0156	GO:0006397	0.0156
cation transmembrane transport (GO:0098655)	519	54	25.92	+	2.08	0.00495	GO:0098655	0.00495
cation transport (GO:0006812)	549	57	27.42	+	2.08	0.00237	GO:0006812	0.00237
ion transmembrane transport (GO:0034220)	704	64	35.16	+	1.82	0.0337	GO:0034220	0.0337
transmembrane transport (GO:0055085)	1677	147	83.75	+	1.76	9.34e-07	GO:0055085	9.34e-07
carboxylic acid metabolic process (GO:0019752)	1089	95	54.39	+	1.75	0.00156	GO:0019752	0.00156
oxoacid metabolic process (GO:0043436)	1106	95	55.24	+	1.72	0.00364	GO:0043436	0.00364
organic acid metabolic process (GO:0006082)	1143	97	57.08	+	1.7	0.00385	GO:0006082	0.00385
small molecule metabolic process (GO:0044281)	1943	148	97.04	+	1.53	0.00307	GO:0044281	0.00307
transport (GO:0006810)	3271	236	163.36	+	1.44	0.000107	GO:0006810	0.000107
establishment of localization (GO:0051234)	3317	238	165.66	+	1.44	0.000131	GO:0051234	0.000131
localization (GO:0051179)	3454	246	172.5	+	1.43	0.000142	GO:0051179	0.000142
cellular process (GO:0009987)	16583	926	828.2	+	1.12	0.032	GO:0009987	0.032
biological_process (GO:0008150)	21755	1198	1086.51	+	1.1	0.00154	GO:0008150	0.00154
Unclassified (UNCLASSIFIED)	17630	769	880.49	-	0.87	0	UNCLASSIFIED	0
cell cycle (GO:0007049)	729	12	36.41	-	0.33	0.0151	GO:0007049	0.0151
DNA recombination (GO:0006310)	595	6	29.72	-	0.2	0.000747	GO:0006310	0.000747

### Sheet: B) GO_water on WT_down
Supplemental Table 6D: GO (gene ontology) terms enriched for DEGs (differentially expressed genes) that were down-regulated in WT roots at V12 due to water deficit (i.e. lower expression in water deficit roots). DEGs were calculated using the DESeq2 package in R, see Methods for details. These were the same samples used for metabolomics and weight analysis in Supplemental Table 2A, B, and C. Code…
Analysis Type:	PANTHER Overrepresentation Test (Released 20210224)
Annotation Version and Release Date:	GO Ontology database DOI: 10.5281/zenodo.4735677 Released 2021-05-01
Analyzed List:	upload_1 (Zea mays)
Reference List:	Zea mays (all genes in database)
Test Type:	FISHER
Correction:	BONFERRONI
Bonferroni count:	2127
GO biological process complete	Zea mays - REFLIST (39385)	upload_1 (3052)	upload_1 (expected)	upload_1 (over/under)	upload_1 (fold Enrichment)	upload_1 (P-value)
cinnamic acid metabolic process (GO:0009803)	11	9	0.85	+	10.56	0.00875	GO:0009803	0.00875
cinnamic acid biosynthetic process (GO:0009800)	11	9	0.85	+	10.56	0.00875	GO:0009800	0.00875
oxylipin biosynthetic process (GO:0031408)	21	13	1.63	+	7.99	0.000629	GO:0031408	0.000629
oxylipin metabolic process (GO:0031407)	21	13	1.63	+	7.99	0.000629	GO:0031407	0.000629
L-phenylalanine catabolic process (GO:0006559)	17	10	1.32	+	7.59	0.0209	GO:0006559	0.0209
erythrose 4-phosphate/phosphoenolpyruvate family amino acid catabolic process (GO:1902222)	17	10	1.32	+	7.59	0.0209	GO:1902222	0.0209
phenylpropanoid biosynthetic process (GO:0009699)	39	18	3.02	+	5.96	0.000109	GO:0009699	0.000109
response to wounding (GO:0009611)	87	39	6.74	+	5.78	4.77e-12	GO:0009611	4.77e-12
phenylpropanoid metabolic process (GO:0009698)	66	28	5.11	+	5.47	1.11e-07	GO:0009698	1.11e-07
regulation of jasmonic acid mediated signaling pathway (GO:2000022)	44	18	3.41	+	5.28	0.00046	GO:2000022	0.00046
glucuronoxylan biosynthetic process (GO:0010417)	35	14	2.71	+	5.16	0.0125	GO:0010417	0.0125
glucuronoxylan metabolic process (GO:0010413)	35	14	2.71	+	5.16	0.0125	GO:0010413	0.0125
cellulose biosynthetic process (GO:0030244)	64	23	4.96	+	4.64	7.03e-05	GO:0030244	7.03e-05
lignin metabolic process (GO:0009808)	42	15	3.25	+	4.61	0.0178	GO:0009808	0.0178
plant-type secondary cell wall biogenesis (GO:0009834)	76	25	5.89	+	4.24	7.59e-05	GO:0009834	7.59e-05
plant-type cell wall biogenesis (GO:0009832)	158	51	12.24	+	4.17	1.47e-11	GO:0009832	1.47e-11
cellulose metabolic process (GO:0030243)	96	30	7.44	+	4.03	9.14e-06	GO:0030243	9.14e-06
plant-type primary cell wall biogenesis (GO:0009833)	61	18	4.73	+	3.81	0.0211	GO:0009833	0.0211
secondary metabolic process (GO:0019748)	108	31	8.37	+	3.7	2.7e-05	GO:0019748	2.7e-05
secondary metabolite biosynthetic process (GO:0044550)	67	19	5.19	+	3.66	0.0194	GO:0044550	0.0194
beta-glucan biosynthetic process (GO:0051274)	82	23	6.35	+	3.62	0.00272	GO:0051274	0.00272
fatty acid biosynthetic process (GO:0006633)	144	38	11.16	+	3.41	4.74e-06	GO:0006633	4.74e-06
beta-glucan metabolic process (GO:0051273)	114	30	8.83	+	3.4	0.000233	GO:0051273	0.000233
plant-type cell wall organization or biogenesis (GO:0071669)	215	56	16.66	+	3.36	1.34e-09	GO:0071669	1.34e-09
cell wall biogenesis (GO:0042546)	256	65	19.84	+	3.28	5.32e-11	GO:0042546	5.32e-11
monocarboxylic acid biosynthetic process (GO:0072330)	204	51	15.81	+	3.23	5.02e-08	GO:0072330	5.02e-08
regulation of defense response (GO:0031347)	108	26	8.37	+	3.11	0.00652	GO:0031347	0.00652
protein autophosphorylation (GO:0046777)	142	33	11	+	3	0.000657	GO:0046777	0.000657
cell wall polysaccharide biosynthetic process (GO:0070592)	121	27	9.38	+	2.88	0.0143	GO:0070592	0.0143
cell wall polysaccharide metabolic process (GO:0010383)	163	36	12.63	+	2.85	0.00057	GO:0010383	0.00057
cellular component macromolecule biosynthetic process (GO:0070589)	127	28	9.84	+	2.85	0.0119	GO:0070589	0.0119
cell wall macromolecule biosynthetic process (GO:0044038)	127	28	9.84	+	2.85	0.0119	GO:0044038	0.0119
hydrogen peroxide catabolic process (GO:0042744)	173	38	13.41	+	2.83	0.000304	GO:0042744	0.000304
hydrogen peroxide metabolic process (GO:0042743)	174	38	13.48	+	2.82	0.000345	GO:0042743	0.000345
hemicellulose metabolic process (GO:0010410)	153	32	11.86	+	2.7	0.00904	GO:0010410	0.00904
cellular polysaccharide biosynthetic process (GO:0033692)	249	50	19.3	+	2.59	5.47e-05	GO:0033692	5.47e-05
cell wall macromolecule metabolic process (GO:0044036)	195	39	15.11	+	2.58	0.00267	GO:0044036	0.00267
fatty acid metabolic process (GO:0006631)	226	45	17.51	+	2.57	0.000347	GO:0006631	0.000347
reactive oxygen species metabolic process (GO:0072593)	207	40	16.04	+	2.49	0.00297	GO:0072593	0.00297
polysaccharide biosynthetic process (GO:0000271)	271	52	21	+	2.48	0.000109	GO:0000271	0.000109
cellular polysaccharide metabolic process (GO:0044264)	346	66	26.81	+	2.46	2.22e-06	GO:0044264	2.22e-06
cellular carbohydrate biosynthetic process (GO:0034637)	310	59	24.02	+	2.46	2.33e-05	GO:0034637	2.33e-05
cellular response to toxic substance (GO:0097237)	289	53	22.4	+	2.37	0.000287	GO:0097237	0.000287
cellular detoxification (GO:1990748)	289	53	22.4	+	2.37	0.000287	GO:1990748	0.000287
cellular oxidant detoxification (GO:0098869)	273	50	21.16	+	2.36	0.000737	GO:0098869	0.000737
response to toxic substance (GO:0009636)	306	56	23.71	+	2.36	0.000124	GO:0009636	0.000124
detoxification (GO:0098754)	293	53	22.7	+	2.33	0.000382	GO:0098754	0.000382
cell wall organization or biogenesis (GO:0071554)	487	86	37.74	+	2.28	2e-07	GO:0071554	2e-07
monocarboxylic acid metabolic process (GO:0032787)	491	86	38.05	+	2.26	3.94e-07	GO:0032787	3.94e-07
glucan metabolic process (GO:0044042)	279	48	21.62	+	2.22	0.00538	GO:0044042	0.00538
cell wall organization (GO:0071555)	298	51	23.09	+	2.21	0.00383	GO:0071555	0.00383
cellular glucan metabolic process (GO:0006073)	271	46	21	+	2.19	0.0115	GO:0006073	0.0115
cellular carbohydrate metabolic process (GO:0044262)	554	93	42.93	+	2.17	3.6e-07	GO:0044262	3.6e-07
external encapsulating structure organization (GO:0045229)	314	52	24.33	+	2.14	0.0069	GO:0045229	0.0069
carbohydrate biosynthetic process (GO:0016051)	402	65	31.15	+	2.09	0.000679	GO:0016051	0.000679
polysaccharide metabolic process (GO:0005976)	480	76	37.2	+	2.04	0.000172	GO:0005976	0.000172
organic acid biosynthetic process (GO:0016053)	553	86	42.85	+	2.01	4.18e-05	GO:0016053	4.18e-05
carboxylic acid biosynthetic process (GO:0046394)	529	81	40.99	+	1.98	0.000195	GO:0046394	0.000195
carbohydrate metabolic process (GO:0005975)	1328	186	102.91	+	1.81	1.28e-09	GO:0005975	1.28e-09
protein phosphorylation (GO:0006468)	1651	229	127.94	+	1.79	7.09e-12	GO:0006468	7.09e-12
cellular response to chemical stimulus (GO:0070887)	820	111	63.54	+	1.75	0.000354	GO:0070887	0.000354
organic acid metabolic process (GO:0006082)	1143	153	88.57	+	1.73	3.08e-06	GO:0006082	3.08e-06
small molecule biosynthetic process (GO:0044283)	792	105	61.37	+	1.71	0.00177	GO:0044283	0.00177
lipid biosynthetic process (GO:0008610)	697	92	54.01	+	1.7	0.0112	GO:0008610	0.0112
lipid metabolic process (GO:0006629)	1220	161	94.54	+	1.7	2.64e-06	GO:0006629	2.64e-06
oxoacid metabolic process (GO:0043436)	1106	144	85.71	+	1.68	4.74e-05	GO:0043436	4.74e-05
carboxylic acid metabolic process (GO:0019752)	1089	141	84.39	+	1.67	9.66e-05	GO:0019752	9.66e-05
phosphorylation (GO:0016310)	2333	290	180.79	+	1.6	2.59e-10	GO:0016310	2.59e-10
small molecule metabolic process (GO:0044281)	1943	231	150.57	+	1.53	4.38e-06	GO:0044281	4.38e-06
transmembrane transport (GO:0055085)	1677	199	129.95	+	1.53	7.67e-05	GO:0055085	7.67e-05
response to chemical (GO:0042221)	1257	146	97.41	+	1.5	0.0156	GO:0042221	0.0156
phosphorus metabolic process (GO:0006793)	3437	386	266.34	+	1.45	7.94e-09	GO:0006793	7.94e-09
phosphate-containing compound metabolic process (GO:0006796)	3387	372	262.46	+	1.42	2.67e-07	GO:0006796	2.67e-07
catabolic process (GO:0009056)	2068	221	160.25	+	1.38	0.0144	GO:0009056	0.0144
protein modification process (GO:0036211)	3804	376	294.78	+	1.28	0.00859	GO:0036211	0.00859
cellular protein modification process (GO:0006464)	3804	376	294.78	+	1.28	0.00859	GO:0006464	0.00859
regulation of cellular process (GO:0050794)	4921	466	381.34	+	1.22	0.0329	GO:0050794	0.0329
biological_process (GO:0008150)	21755	1944	1685.83	+	1.15	1.63e-16	GO:0008150	1.63e-16
Unclassified (UNCLASSIFIED)	17630	1108	1366.17	-	0.81	0	UNCLASSIFIED	0
cellular component organization or biogenesis (GO:0071840)	3613	196	279.98	-	0.7	0.000243	GO:0071840	0.000243
cellular component organization (GO:0016043)	3051	162	236.43	-	0.69	0.000762	GO:0016043	0.000762
cellular macromolecule biosynthetic process (GO:0034645)	2170	110	168.16	-	0.65	0.00613	GO:0034645	0.00613
organic cyclic compound metabolic process (GO:1901360)	3914	195	303.3	-	0.64	4.69e-08	GO:1901360	4.69e-08
cellular aromatic compound metabolic process (GO:0006725)	3810	187	295.24	-	0.63	2.15e-08	GO:0006725	2.15e-08
cellular localization (GO:0051641)	1241	56	96.17	-	0.58	0.0409	GO:0051641	0.0409
organelle organization (GO:0006996)	2232	97	172.96	-	0.56	1.12e-06	GO:0006996	1.12e-06
cellular nitrogen compound biosynthetic process (GO:0044271)	2132	88	165.21	-	0.53	1.86e-07	GO:0044271	1.86e-07
cellular amide metabolic process (GO:0043603)	1285	53	99.58	-	0.53	0.00144	GO:0043603	0.00144
establishment of localization in cell (GO:0051649)	1060	42	82.14	-	0.51	0.00574	GO:0051649	0.00574
cellular response to stress (GO:0033554)	1201	47	93.07	-	0.51	0.000765	GO:0033554	0.000765
intracellular transport (GO:0046907)	1013	39	78.5	-	0.5	0.00453	GO:0046907	0.00453
cellular nitrogen compound metabolic process (GO:0034641)	4648	178	360.18	-	0.49	6.2e-24	GO:0034641	6.2e-24
heterocycle metabolic process (GO:0046483)	3716	142	287.96	-	0.49	2.22e-18	GO:0046483	2.22e-18
nucleobase-containing compound metabolic process (GO:0006139)	3422	126	265.18	-	0.48	3.18e-18	GO:0006139	3.18e-18
amide biosynthetic process (GO:0043604)	1085	37	84.08	-	0.44	4.59e-05	GO:0043604	4.59e-05
protein-containing complex subunit organization (GO:0043933)	774	25	59.98	-	0.42	0.00227	GO:0043933	0.00227
reproductive process (GO:0022414)	667	21	51.69	-	0.41	0.00724	GO:0022414	0.00724
reproduction (GO:0000003)	671	21	52	-	0.4	0.00743	GO:0000003	0.00743
protein-containing complex assembly (GO:0065003)	653	20	50.6	-	0.4	0.00563	GO:0065003	0.00563
cellular protein-containing complex assembly (GO:0034622)	598	18	46.34	-	0.39	0.0133	GO:0034622	0.0133
DNA metabolic process (GO:0006259)	983	29	76.17	-	0.38	5.15e-06	GO:0006259	5.15e-06
peptide metabolic process (GO:0006518)	1133	32	87.8	-	0.36	7.54e-08	GO:0006518	7.54e-08
DNA repair (GO:0006281)	836	21	64.78	-	0.32	2.51e-06	GO:0006281	2.51e-06
cellular response to DNA damage stimulus (GO:0006974)	859	21	66.57	-	0.32	7.51e-07	GO:0006974	7.51e-07
nucleic acid metabolic process (GO:0090304)	2845	65	220.46	-	0.29	3.35e-31	GO:0090304	3.35e-31
RNA metabolic process (GO:0016070)	1856	39	143.82	-	0.27	4.13e-21	GO:0016070	4.13e-21
gene expression (GO:0010467)	2475	48	191.79	-	0.25	1.55e-31	GO:0010467	1.55e-31
peptide biosynthetic process (GO:0043043)	982	19	76.1	-	0.25	6.17e-11	GO:0043043	6.17e-11
chromosome organization (GO:0051276)	1065	20	82.53	-	0.24	1.95e-12	GO:0051276	1.95e-12
translation (GO:0006412)	963	18	74.62	-	0.24	5.3e-11	GO:0006412	5.3e-11
mRNA metabolic process (GO:0016071)	632	10	48.97	-	0.2	1.65e-07	GO:0016071	1.65e-07
RNA splicing (GO:0008380)	374	5	28.98	-	0.17	0.000438	GO:0008380	0.000438
ribosome biogenesis (GO:0042254)	530	7	41.07	-	0.17	7.98e-07	GO:0042254	7.98e-07
RNA processing (GO:0006396)	1079	14	83.61	-	0.17	7.69e-17	GO:0006396	7.69e-17
RNA splicing, via transesterification reactions with bulged adenosine as nucleophile (GO:0000377)	313	4	24.25	-	0.16	0.00366	GO:0000377	0.00366
RNA splicing, via transesterification reactions (GO:0000375)	313	4	24.25	-	0.16	0.00366	GO:0000375	0.00366
ncRNA metabolic process (GO:0034660)	646	8	50.06	-	0.16	2.82e-09	GO:0034660	2.82e-09
ribonucleoprotein complex biogenesis (GO:0022613)	658	7	50.99	-	0.14	2.21e-10	GO:0022613	2.21e-10
mRNA splicing, via spliceosome (GO:0000398)	287	3	22.24	-	0.13	0.00367	GO:0000398	0.00367
ncRNA processing (GO:0034470)	537	5	41.61	-	0.12	9.04e-09	GO:0034470	9.04e-09
double-strand break repair via homologous recombination (GO:0000724)	220	2	17.05	-	0.12	0.0428	GO:0000724	0.0428
RNA modification (GO:0009451)	336	3	26.04	-	0.12	0.000137	GO:0009451	0.000137
recombinational repair (GO:0000725)	227	2	17.59	-	0.11	0.0306	GO:0000725	0.0306
mRNA processing (GO:0006397)	459	4	35.57	-	0.11	3.24e-07	GO:0006397	3.24e-07
DNA conformation change (GO:0071103)	583	5	45.18	-	0.11	4.78e-10	GO:0071103	4.78e-10
rRNA processing (GO:0006364)	370	3	28.67	-	0.1	1.54e-05	GO:0006364	1.54e-05
rRNA metabolic process (GO:0016072)	377	3	29.21	-	0.1	6.98e-06	GO:0016072	6.98e-06
double-strand break repair (GO:0006302)	270	2	20.92	-	0.1	0.00155	GO:0006302	0.00155
telomere maintenance (GO:0000723)	431	2	33.4	-	0.06	1.73e-08	GO:0000723	1.73e-08
telomere organization (GO:0032200)	431	2	33.4	-	0.06	1.73e-08	GO:0032200	1.73e-08
anatomical structure homeostasis (GO:0060249)	432	2	33.48	-	0.06	1.75e-08	GO:0060249	1.75e-08
meiotic cell cycle (GO:0051321)	266	1	20.61	-	0.05	0.000161	GO:0051321	0.000161
DNA recombination (GO:0006310)	595	2	46.11	-	0.04	1.6e-13	GO:0006310	1.6e-13
DNA duplex unwinding (GO:0032508)	464	1	35.96	-	0.03	8.54e-11	GO:0032508	8.54e-11
DNA geometric change (GO:0032392)	464	1	35.96	-	0.03	8.54e-11	GO:0032392	8.54e-11

### Sheet: C) GO_water on ks4_up
Supplemental Table 6D: GO (gene ontology) terms enriched for DEGs (differentially expressed genes) that were up-regulated inZmksl4 roots at V12 due to water deficit (i.e. higher expression in water deficit roots). DEGs were calculated using the DESeq2 package in R, see Methods for details. These were the same samples used for metabolomics and weight analysis in Supplemental Table 2A, B, and C. Co…
Analysis Type:	PANTHER Overrepresentation Test (Released 20210224)
Annotation Version and Release Date:	GO Ontology database DOI: 10.5281/zenodo.4735677 Released 2021-05-01
Analyzed List:	Client Text Box Input (Zea mays)
Reference List:	Zea mays (all genes in database)
Test Type:	FISHER
Correction:	BONFERRONI
Bonferroni count:	2127
GO biological process complete	Zea mays - REFLIST (39385)	Client Text Box Input (3209)	Client Text Box Input (expected)	Client Text Box Input (over/under)	Client Text Box Input (fold Enrichment)	Client Text Box Input (P-value)
cellular response to heat (GO:0034605)	32	14	2.61	+	5.37	0.00936	GO:0034605	0.00936
response to hydrogen peroxide (GO:0042542)	35	15	2.85	+	5.26	0.00525	GO:0042542	0.00525
response to heat (GO:0009408)	111	47	9.04	+	5.2	2.41e-13	GO:0009408	2.41e-13
protein complex oligomerization (GO:0051259)	42	17	3.42	+	4.97	0.00214	GO:0051259	0.00214
response to temperature stimulus (GO:0009266)	199	62	16.21	+	3.82	6.87e-13	GO:0009266	6.87e-13
response to salt stress (GO:0009651)	78	24	6.36	+	3.78	0.000923	GO:0009651	0.000923
response to osmotic stress (GO:0006970)	98	27	7.98	+	3.38	0.00114	GO:0006970	0.00114
intracellular protein transmembrane transport (GO:0065002)	93	23	7.58	+	3.04	0.0344	GO:0065002	0.0344
response to inorganic substance (GO:0010035)	208	47	16.95	+	2.77	2.57e-05	GO:0010035	2.57e-05
protein import (GO:0017038)	156	33	12.71	+	2.6	0.0115	GO:0017038	0.0115
protein folding (GO:0006457)	341	68	27.78	+	2.45	1.48e-06	GO:0006457	1.48e-06
response to abiotic stimulus (GO:0009628)	591	104	48.15	+	2.16	4.31e-08	GO:0009628	4.31e-08
mRNA splicing, via spliceosome (GO:0000398)	287	49	23.38	+	2.1	0.0201	GO:0000398	0.0201
RNA splicing (GO:0008380)	374	61	30.47	+	2	0.00544	GO:0008380	0.00544
protein targeting (GO:0006605)	357	57	29.09	+	1.96	0.0276	GO:0006605	0.0276
mRNA processing (GO:0006397)	459	72	37.4	+	1.93	0.00267	GO:0006397	0.00267
response to oxygen-containing compound (GO:1901700)	455	71	37.07	+	1.92	0.00368	GO:1901700	0.00368
protein localization to organelle (GO:0033365)	444	66	36.18	+	1.82	0.043	GO:0033365	0.043
mRNA metabolic process (GO:0016071)	632	87	51.49	+	1.69	0.0263	GO:0016071	0.0263
transmembrane transport (GO:0055085)	1677	210	136.64	+	1.54	2.68e-05	GO:0055085	2.68e-05
response to chemical (GO:0042221)	1257	151	102.42	+	1.47	0.0253	GO:0042221	0.0253
nitrogen compound transport (GO:0071705)	1344	161	109.51	+	1.47	0.0151	GO:0071705	0.0151
macromolecule localization (GO:0033036)	1327	158	108.12	+	1.46	0.0266	GO:0033036	0.0266
organic substance transport (GO:0071702)	1578	187	128.57	+	1.45	0.00517	GO:0071702	0.00517
transport (GO:0006810)	3271	371	266.51	+	1.39	2.44e-06	GO:0006810	2.44e-06
organic substance catabolic process (GO:1901575)	1805	204	147.07	+	1.39	0.0251	GO:1901575	0.0251
localization (GO:0051179)	3454	389	281.42	+	1.38	2.21e-06	GO:0051179	2.21e-06
establishment of localization (GO:0051234)	3317	373	270.26	+	1.38	5.6e-06	GO:0051234	5.6e-06
cellular process (GO:0009987)	16583	1485	1351.15	+	1.1	0.0103	GO:0009987	0.0103
Unclassified (UNCLASSIFIED)	17630	1324	1436.45	-	0.92	0	UNCLASSIFIED	0
chromosome organization (GO:0051276)	1065	39	86.77	-	0.45	6.88e-05	GO:0051276	6.88e-05
cellular response to DNA damage stimulus (GO:0006974)	859	29	69.99	-	0.41	0.00023	GO:0006974	0.00023
DNA metabolic process (GO:0006259)	983	33	80.09	-	0.41	1.79e-05	GO:0006259	1.79e-05
DNA repair (GO:0006281)	836	28	68.12	-	0.41	0.000231	GO:0006281	0.000231
cell cycle (GO:0007049)	729	23	59.4	-	0.39	0.000596	GO:0007049	0.000596
DNA conformation change (GO:0071103)	583	12	47.5	-	0.25	8.95e-06	GO:0071103	8.95e-06
telomere maintenance (GO:0000723)	431	7	35.12	-	0.2	9.58e-05	GO:0000723	9.58e-05
telomere organization (GO:0032200)	431	7	35.12	-	0.2	9.58e-05	GO:0032200	9.58e-05
anatomical structure homeostasis (GO:0060249)	432	7	35.2	-	0.2	6.47e-05	GO:0060249	6.47e-05
DNA recombination (GO:0006310)	595	9	48.48	-	0.19	6.15e-08	GO:0006310	6.15e-08
DNA duplex unwinding (GO:0032508)	464	5	37.81	-	0.13	3.4e-07	GO:0032508	3.4e-07
DNA geometric change (GO:0032392)	464	5	37.81	-	0.13	3.4e-07	GO:0032392	3.4e-07
DNA-dependent DNA replication (GO:0006261)	260	2	21.18	-	0.09	0.000991	GO:0006261	0.000991
double-strand break repair via homologous recombination (GO:0000724)	220	1	17.93	-	0.06	0.00236	GO:0000724	0.00236
recombinational repair (GO:0000725)	227	1	18.5	-	0.05	0.0017	GO:0000725	0.0017

### Sheet: D) GO_water on ks4_down
Supplemental Table 6D: GO (gene ontology) terms enriched for DEGs (differentially expressed genes) that were down-regulated in Zmksl4 roots at V12 due to water deficit (i.e. lower expression in water deficit roots). DEGs were calculated using the DESeq2 package in R, see Methods for details. These were the same samples used for metabolomics and weight analysis in Supplemental Table 2A, B, and C. …
Analysis Type:	PANTHER Overrepresentation Test (Released 20210224)
Annotation Version and Release Date:	GO Ontology database DOI: 10.5281/zenodo.4735677 Released 2021-05-01
Analyzed List:	upload_1 (Zea mays)
Reference List:	Zea mays (all genes in database)
Test Type:	FISHER
Correction:	BONFERRONI
Bonferroni count:	2127
GO biological process complete	Zea mays - REFLIST (39385)	upload_1 (4137)	upload_1 (expected)	upload_1 (over/under)	upload_1 (fold Enrichment)	upload_1 (P-value)
oxylipin biosynthetic process (GO:0031408)	21	15	2.21	+	6.8	0.000773	GO:0031408	0.000773
oxylipin metabolic process (GO:0031407)	21	15	2.21	+	6.8	0.000773	GO:0031407	0.000773
response to wounding (GO:0009611)	87	40	9.14	+	4.38	9.56e-09	GO:0009611	9.56e-09
phenylpropanoid metabolic process (GO:0009698)	66	26	6.93	+	3.75	0.000569	GO:0009698	0.000569
cellulose biosynthetic process (GO:0030244)	64	22	6.72	+	3.27	0.0271	GO:0030244	0.0271
hydrogen peroxide catabolic process (GO:0042744)	173	59	18.17	+	3.25	3.23e-09	GO:0042744	3.23e-09
hydrogen peroxide metabolic process (GO:0042743)	174	59	18.28	+	3.23	3.93e-09	GO:0042743	3.93e-09
secondary metabolic process (GO:0019748)	108	35	11.34	+	3.09	0.000286	GO:0019748	0.000286
fatty acid biosynthetic process (GO:0006633)	144	46	15.13	+	3.04	4.9e-06	GO:0006633	4.9e-06
reactive oxygen species metabolic process (GO:0072593)	207	62	21.74	+	2.85	8.7e-08	GO:0072593	8.7e-08
cellulose metabolic process (GO:0030243)	96	28	10.08	+	2.78	0.0344	GO:0030243	0.0344
monocarboxylic acid biosynthetic process (GO:0072330)	204	57	21.43	+	2.66	4.53e-06	GO:0072330	4.53e-06
plant-type cell wall biogenesis (GO:0009832)	158	43	16.6	+	2.59	0.000789	GO:0009832	0.000789
protein autophosphorylation (GO:0046777)	142	38	14.92	+	2.55	0.00525	GO:0046777	0.00525
cellular response to toxic substance (GO:0097237)	289	77	30.36	+	2.54	7.34e-08	GO:0097237	7.34e-08
cellular detoxification (GO:1990748)	289	77	30.36	+	2.54	7.34e-08	GO:1990748	7.34e-08
cellular oxidant detoxification (GO:0098869)	273	72	28.68	+	2.51	4.75e-07	GO:0098869	4.75e-07
detoxification (GO:0098754)	293	77	30.78	+	2.5	1.02e-07	GO:0098754	1.02e-07
response to toxic substance (GO:0009636)	306	79	32.14	+	2.46	1.35e-07	GO:0009636	1.35e-07
fatty acid metabolic process (GO:0006631)	226	56	23.74	+	2.36	0.000236	GO:0006631	0.000236
cell wall biogenesis (GO:0042546)	256	59	26.89	+	2.19	0.00117	GO:0042546	0.00117
plant-type cell wall organization or biogenesis (GO:0071669)	215	49	22.58	+	2.17	0.0144	GO:0071669	0.0144
response to oxidative stress (GO:0006979)	321	67	33.72	+	1.99	0.00417	GO:0006979	0.00417
monocarboxylic acid metabolic process (GO:0032787)	491	101	51.57	+	1.96	1.6e-05	GO:0032787	1.6e-05
cell wall organization (GO:0071555)	298	61	31.3	+	1.95	0.0166	GO:0071555	0.0166
organic acid biosynthetic process (GO:0016053)	553	113	58.09	+	1.95	2.92e-06	GO:0016053	2.92e-06
carboxylic acid biosynthetic process (GO:0046394)	529	105	55.57	+	1.89	4.99e-05	GO:0046394	4.99e-05
external encapsulating structure organization (GO:0045229)	314	62	32.98	+	1.88	0.0398	GO:0045229	0.0398
cell wall organization or biogenesis (GO:0071554)	487	96	51.15	+	1.88	0.000231	GO:0071554	0.000231
protein phosphorylation (GO:0006468)	1651	305	173.42	+	1.76	6.55e-15	GO:0006468	6.55e-15
lipid biosynthetic process (GO:0008610)	697	128	73.21	+	1.75	8.24e-05	GO:0008610	8.24e-05
polysaccharide metabolic process (GO:0005976)	480	86	50.42	+	1.71	0.0287	GO:0005976	0.0287
lipid metabolic process (GO:0006629)	1220	213	128.15	+	1.66	9.54e-08	GO:0006629	9.54e-08
carbohydrate metabolic process (GO:0005975)	1328	231	139.49	+	1.66	2.03e-08	GO:0005975	2.03e-08
organic acid metabolic process (GO:0006082)	1143	197	120.06	+	1.64	1.34e-06	GO:0006082	1.34e-06
small molecule biosynthetic process (GO:0044283)	792	134	83.19	+	1.61	0.00208	GO:0044283	0.00208
cellular response to chemical stimulus (GO:0070887)	820	138	86.13	+	1.6	0.00179	GO:0070887	0.00179
oxoacid metabolic process (GO:0043436)	1106	185	116.17	+	1.59	3.21e-05	GO:0043436	3.21e-05
transmembrane transport (GO:0055085)	1677	280	176.15	+	1.59	6.46e-09	GO:0055085	6.46e-09
carboxylic acid metabolic process (GO:0019752)	1089	181	114.39	+	1.58	7.5e-05	GO:0019752	7.5e-05
phosphorylation (GO:0016310)	2333	385	245.06	+	1.57	1.41e-12	GO:0016310	1.41e-12
cellular lipid metabolic process (GO:0044255)	893	147	93.8	+	1.57	0.00277	GO:0044255	0.00277
phosphorus metabolic process (GO:0006793)	3437	529	361.02	+	1.47	3.8e-13	GO:0006793	3.8e-13
phosphate-containing compound metabolic process (GO:0006796)	3387	513	355.77	+	1.44	1.56e-11	GO:0006796	1.56e-11
response to chemical (GO:0042221)	1257	189	132.04	+	1.43	0.0157	GO:0042221	0.0157
small molecule metabolic process (GO:0044281)	1943	289	204.09	+	1.42	0.000102	GO:0044281	0.000102
biological_process (GO:0008150)	21755	2614	2285.14	+	1.14	1.32e-19	GO:0008150	1.32e-19
metabolic process (GO:0008152)	13399	1590	1407.43	+	1.13	3.55e-05	GO:0008152	3.55e-05
cellular process (GO:0009987)	16583	1889	1741.88	+	1.08	0.0249	GO:0009987	0.0249
Unclassified (UNCLASSIFIED)	17630	1523	1851.86	-	0.82	0	UNCLASSIFIED	0
organelle organization (GO:0006996)	2232	165	234.45	-	0.7	0.00659	GO:0006996	0.00659
organic cyclic compound metabolic process (GO:1901360)	3914	282	411.13	-	0.69	3.98e-08	GO:1901360	3.98e-08
cellular aromatic compound metabolic process (GO:0006725)	3810	273	400.2	-	0.68	4.04e-08	GO:0006725	4.04e-08
cellular nitrogen compound metabolic process (GO:0034641)	4648	326	488.23	-	0.67	8.52e-12	GO:0034641	8.52e-12
cellular localization (GO:0051641)	1241	83	130.35	-	0.64	0.0462	GO:0051641	0.0462
regulation of biological quality (GO:0065008)	1125	69	118.17	-	0.58	0.00637	GO:0065008	0.00637
establishment of localization in cell (GO:0051649)	1060	65	111.34	-	0.58	0.0115	GO:0051649	0.0115
heterocycle metabolic process (GO:0046483)	3716	227	390.33	-	0.58	9.9e-16	GO:0046483	9.9e-16
intracellular transport (GO:0046907)	1013	60	106.41	-	0.56	0.0068	GO:0046907	0.0068
nucleobase-containing compound metabolic process (GO:0006139)	3422	201	359.45	-	0.56	3.49e-16	GO:0006139	3.49e-16
gene expression (GO:0010467)	2475	143	259.97	-	0.55	1.68e-11	GO:0010467	1.68e-11
chromosome organization (GO:0051276)	1065	59	111.87	-	0.53	0.000279	GO:0051276	0.000279
cellular response to stress (GO:0033554)	1201	64	126.15	-	0.51	9.27e-06	GO:0033554	9.27e-06
homeostatic process (GO:0042592)	740	38	77.73	-	0.49	0.00388	GO:0042592	0.00388
DNA metabolic process (GO:0006259)	983	47	103.25	-	0.46	5.63e-06	GO:0006259	5.63e-06
DNA repair (GO:0006281)	836	37	87.81	-	0.42	9.15e-06	GO:0006281	9.15e-06
cellular response to DNA damage stimulus (GO:0006974)	859	37	90.23	-	0.41	2.38e-06	GO:0006974	2.38e-06
nucleic acid metabolic process (GO:0090304)	2845	120	298.84	-	0.4	9.68e-28	GO:0090304	9.68e-28
RNA metabolic process (GO:0016070)	1856	76	194.95	-	0.39	4.98e-18	GO:0016070	4.98e-18
RNA processing (GO:0006396)	1079	42	113.34	-	0.37	2.9e-10	GO:0006396	2.9e-10
DNA recombination (GO:0006310)	595	21	62.5	-	0.34	1.38e-05	GO:0006310	1.38e-05
proteasomal protein catabolic process (GO:0010498)	298	9	31.3	-	0.29	0.028	GO:0010498	0.028
proteasome-mediated ubiquitin-dependent protein catabolic process (GO:0043161)	281	8	29.52	-	0.27	0.0247	GO:0043161	0.0247
DNA duplex unwinding (GO:0032508)	464	13	48.74	-	0.27	2.04e-05	GO:0032508	2.04e-05
DNA geometric change (GO:0032392)	464	13	48.74	-	0.27	2.04e-05	GO:0032392	2.04e-05
macromolecule methylation (GO:0043414)	231	5	24.26	-	0.21	0.0214	GO:0043414	0.0214
RNA splicing (GO:0008380)	374	8	39.28	-	0.2	2.33e-05	GO:0008380	2.33e-05
mRNA splicing, via spliceosome (GO:0000398)	287	6	30.15	-	0.2	0.00127	GO:0000398	0.00127
RNA splicing, via transesterification reactions with bulged adenosine as nucleophile (GO:0000377)	313	6	32.88	-	0.18	0.000104	GO:0000377	0.000104
RNA splicing, via transesterification reactions (GO:0000375)	313	6	32.88	-	0.18	0.000104	GO:0000375	0.000104
mRNA metabolic process (GO:0016071)	632	12	66.39	-	0.18	7.27e-12	GO:0016071	7.27e-12
RNA modification (GO:0009451)	336	6	35.29	-	0.17	1.79e-05	GO:0009451	1.79e-05
telomere maintenance (GO:0000723)	431	7	45.27	-	0.15	2.81e-08	GO:0000723	2.81e-08
telomere organization (GO:0032200)	431	7	45.27	-	0.15	2.81e-08	GO:0032200	2.81e-08
anatomical structure homeostasis (GO:0060249)	432	7	45.38	-	0.15	2.81e-08	GO:0060249	2.81e-08
mRNA processing (GO:0006397)	459	6	48.21	-	0.12	4.72e-10	GO:0006397	4.72e-10
RNA 3'-end processing (GO:0031123)	142	1	14.92	-	0.07	0.0427	GO:0031123	0.0427
